# Wnt activity reveals context-specific genetic effects on gene regulation in neural progenitors

**DOI:** 10.1101/2023.02.07.527357

**Authors:** Nana Matoba, Brandon D Le, Jordan M Valone, Justin M Wolter, Jessica Mory, Dan Liang, Nil Aygün, K Alaine Broadaway, Marielle L Bond, Karen L Mohlke, Mark J Zylka, Michael I Love, Jason L Stein

**Author notes:** These authors contributed equally to this work (Nana Matoba, Brandon D Le, Jordan M Valone).

## Abstract

Gene regulatory effects in bulk-post mortem brain tissues are undetected at many non-coding brain trait-associated loci. We hypothesized that context-specific genetic variant function during stimulation of a developmental signaling pathway would explain additional regulatory mechanisms. We measured chromatin accessibility and gene expression following activation of the canonical Wnt pathway in primary human neural progenitors from 82 donors. TCF/LEF motifs, brain structure-, and neuropsychiatric disorder-associated variants were enriched within Wnt-responsive regulatory elements (REs). Genetically influenced REs were enriched in genomic regions under positive selection along the human lineage. Stimulation of the Wnt pathway increased the detection of genetically influenced REs/genes by 66.2%/52.7%, and led to the identification of 397 REs primed for effects on gene expression. Context-specific molecular quantitative trait loci increased brain-trait colocalizations by up to 70%, suggesting that genetic variant effects during early neurodevelopmental patterning lead to differences in adult brain and behavioral traits.
