## Supplemental Table 14 for "Wnt activity reveals context-specific genetic effects on gene regulation in neural progenitors"

### Sheet: A. WNT3A vs Vehicle
gene_id	gene_name	chromosome	start	end	snp_id	assessed_allele	maf	beta	beta_se	p_value	padj
ENSG00000183780	SLC35F3	1	233904676	234324511	chr1:234224164:G:A	G	0.43038	0.613271	0.105207	5.57071e-09	1.65227e-05
ENSG00000267138	ENSG00000267138	19	3754620	3756659	chr19:3739675:A:G	A	0.43038	-0.185522	0.0364848	3.67803e-07	0.000513733
ENSG00000155367	PPM1J	1	112709994	112715477	chr1:112765805:T:C	T	0.443038	-0.204904	0.0408262	5.19622e-07	0.000513733
ENSG00000184599	TAFA3	1	112718905	112727235	chr1:112763102:A:G	A	0.398734	-0.354214	0.0733785	1.38453e-06	0.00101552
ENSG00000273027	ENSG00000273027	21	44929653	44930112	chr21:44638635:T:G	T	0.0443038	0.410968	0.0858911	1.71193e-06	0.00101552
ENSG00000112309	B3GAT2	6	70856679	70957060	chr6:70950408:A:G	A	0.202532	0.458203	0.10899	2.62162e-05	0.0129595
ENSG00000104341	LAPTM4B	8	97775057	97853013	chr8:97742791:A:G	A	0.424051	-0.240061	0.0579215	3.4042e-05	0.0144241
ENSG00000256061	DNAAF4	15	55410525	55508234	chr15:54629151:T:C	T	0.227848	-0.160382	0.0397407	5.44364e-05	0.0201823
ENSG00000227467	LINC01537	11	72570660	72573229	chr11:72670584:A:G	A	0.291139	0.208127	0.0541544	0.000121434	0.0400193
ENSG00000231671	LINC01307	1	101323337	101390303	chr1:101323692:C:G	C	0.35443	0.236902	0.0620958	0.00013613	0.040376
ENSG00000228639	ROCR	17	72021851	72058073	chr17:72029790:A:C	A	0.462025	-0.157016	0.0419845	0.000184124	0.0496466
ENSG00000245904	ENSG00000245904	12	92145573	92226557	chr12:93154696:A:C	A	0.0316456	0.448917	0.122854	0.000258119	0.0637984
ENSG00000264596	ENSG00000264596	18	7814118	7815730	chr18:7818889:T:C	T	0.21519	0.244367	0.068238	0.000342142	0.0780611
ENSG00000130119	GNL3L	23	54530183	54621521	chrX:54473940:T:C	T	0.367089	-0.0398102	0.0112917	0.000422521	0.081535
ENSG00000075856	SART3	12	108522214	108561400	chr12:109190107:G:T	G	0.126582	0.0512873	0.0145559	0.000425948	0.081535
ENSG00000232671	ZNF687-AS1	1	151279678	151281950	chr1:150381800:G:A	G	0.240506	0.149471	0.0425573	0.000444361	0.081535
ENSG00000077498	TYR	11	89177875	89295759	chr11:89168976:C:T	C	0.455696	0.171442	0.049	0.000467328	0.081535
ENSG00000168275	COA6	1	234373456	234385080	chr1:234391122:T:C	T	0.329114	0.0709162	0.0204293	0.000517951	0.0842486
ENSG00000119139	TJP2	9	69121264	69274615	chr9:69622137:G:A	G	0.0696203	0.242853	0.070464	0.000567939	0.0842486
ENSG00000150394	CDH8	16	61647242	62037035	chr16:61083159:G:A	G	0.21519	0.312143	0.0905705	0.000568096	0.0842486
ENSG00000286965	ENSG00000286965	2	212932894	212937520	chr2:213920015:C:T	C	0.424051	-0.129423	0.0377617	0.000609461	0.0860791
ENSG00000118997	DNAH7	2	195737703	196068837	chr2:196032317:G:A	G	0.405063	0.141012	0.0415012	0.000679361	0.0915902

### Sheet: B. CHIR vs Vehicle
gene_id	gene_name	chromosome	start	end	snp_id	assessed_allele	maf	beta	beta_se	p_value	padj
ENSG00000267452	LINC02073	17	51336646	51521401	chr17:51439805:A:G	A	0.346154	0.611353	0.0955076	1.54266e-10	4.48297e-07
ENSG00000077498	TYR	11	89177875	89295759	chr11:89168976:C:T	C	0.461538	0.726793	0.118412	8.36427e-10	1.21533e-06
ENSG00000183780	SLC35F3	1	233904676	234324511	chr1:234224164:G:A	G	0.429487	0.687513	0.113708	1.48207e-09	1.43563e-06
ENSG00000273611	ZNHIT3	17	36486629	36499310	chr17:36486677:G:A	G	0.455128	0.118162	0.0222693	1.12026e-07	8.13872e-05
ENSG00000092964	DPYSL2	8	26514031	26658178	chr8:26611726:C:T	C	0.166667	0.16749	0.0343689	1.09752e-06	0.000637878
ENSG00000198794	SCAMP5	15	74957219	75021495	chr15:74996269:G:C	G	0.141026	-0.193817	0.0424	4.85054e-06	0.00234928
ENSG00000224023	EDRF1-DT	10	125700436	125719566	chr10:125972807:G:A	G	0.205128	-0.266521	0.0591978	6.72519e-06	0.00279191
ENSG00000136110	CNMD	13	52703264	52739820	chr13:52740143:G:T	G	0.416667	0.346675	0.0776167	7.95075e-06	0.00288811
ENSG00000215262	KCNU1	8	36784324	36936125	chr8:36949273:A:AT	A	0.397436	-0.288652	0.0655841	1.07626e-05	0.00347513
ENSG00000259867	ENSG00000259867	16	80154979	80563354	chr16:80519158:T:G	T	0.0961538	-0.468716	0.109715	1.93613e-05	0.00560844
ENSG00000169914	OTUD3	1	19882395	19912945	chr1:19906593:G:A	G	0.192308	0.0999163	0.0235011	2.12295e-05	0.00560844
ENSG00000231671	LINC01307	1	101323337	101390303	chr1:101323692:C:G	C	0.352564	0.297882	0.0710233	2.73904e-05	0.00606367
ENSG00000127220	ABHD8	19	17292131	17310236	chr19:17303317:C:T	C	0.25641	0.156072	0.0373162	2.88399e-05	0.00606367
ENSG00000008394	MGST1	12	16347142	16609259	chr12:16347137:G:C	G	0.237179	-0.390579	0.0934506	2.92124e-05	0.00606367
ENSG00000223768	LINC00205	21	45288050	45297806	chr21:45292384:C:T	C	0.224359	-0.108611	0.0264152	3.92807e-05	0.00760997
ENSG00000078142	PIK3C3	18	41955234	42087830	chr18:41950846:G:A	G	0.269231	0.0588763	0.0143925	4.29953e-05	0.00780903
ENSG00000120332	TNN	1	175067833	175148075	chr1:175069235:G:A	G	0.275641	-0.305536	0.0750202	4.64682e-05	0.00794334
ENSG00000260693	ENSG00000260693	15	30540093	30545969	chr15:30080619:C:T	C	0.371795	-0.184862	0.0455586	4.95624e-05	0.00800158
ENSG00000100225	FBXO7	22	32474676	32498829	chr22:32499744:T:C	T	0.474359	0.0614162	0.0153467	6.28291e-05	0.00960954
ENSG00000104497	SNX16	8	81799581	81842866	chr8:81834201:C:G	C	0.339744	0.146831	0.0371371	7.69352e-05	0.0111787
ENSG00000163788	SNRK	3	43286512	43424764	chr3:43238773:T:C	T	0.153846	0.161382	0.0409953	8.26491e-05	0.0114371
ENSG00000144730	IL17RD	3	57089982	57170306	chr3:57129859:G:T	G	0.467949	0.173323	0.0451046	0.00012169	0.0160741
ENSG00000162909	CAPN2	1	223701593	223776018	chr1:223789425:C:T	C	0.25	0.094084	0.0246115	0.000131965	0.0166734
ENSG00000178381	ZFAND2A	7	1152071	1160759	chr7:1160154:G:C	G	0.391026	0.120523	0.0319803	0.000164119	0.0198721
ENSG00000145936	KCNMB1	5	170374671	170389634	chr5:170490464:T:G	T	0.429487	0.248879	0.0663564	0.000176383	0.0205028
ENSG00000182022	CHST15	10	124007668	124093598	chr10:124379593:T:C	T	0.198718	0.491263	0.131885	0.000195357	0.0218349
ENSG00000176040	TMPRSS7	3	112034843	112081269	chr3:112011640:T:C	T	0.480769	0.184477	0.0500982	0.000231131	0.0248765
ENSG00000102897	LYRM1	16	20899868	20925006	chr16:21091542:G:A	G	0.0448718	0.173609	0.0474451	0.00025305	0.0258248
ENSG00000158113	LRRC43	12	122167738	122203471	chr12:122268562:A:T	A	0.025641	0.45773	0.125252	0.000257715	0.0258248
ENSG00000162409	PRKAA2	1	56645314	56715335	chr1:56673004:C:G	C	0.378205	-0.140151	0.0385114	0.000273469	0.02649
ENSG00000250493	ENSG00000250493	11	120867933	120894797	chr11:120570430:C:T	C	0.378205	-0.254248	0.0702228	0.000293928	0.0275534
ENSG00000165837	ERICH6B	13	45534522	45615739	chr13:44761815:GAGA:G	GAGA	0.147436	-0.222865	0.062261	0.000344226	0.0303276
ENSG00000129437	KLK14	19	51077495	51084245	chr19:51492094:T:C	T	0.0705128	0.345016	0.0963897	0.000344395	0.0303276
ENSG00000264596	ENSG00000264596	18	7814118	7815730	chr18:7818889:T:C	T	0.211538	0.288365	0.0808886	0.000363909	0.0311035
ENSG00000263683	ENSG00000263683	7	30550217	30551569	chr7:30924207:G:C	G	0.474359	-0.117599	0.0333774	0.000426196	0.0353865
ENSG00000186854	TRABD2A	2	84821650	84907008	chr2:84876076:C:T	C	0.153846	-0.270614	0.0773613	0.000468673	0.0370584
ENSG00000215301	DDX3X	23	41333348	41364472	chrX:41475408:G:C	G	0.442308	0.0402773	0.0115201	0.000471838	0.0370584
ENSG00000128463	EMC4	15	34225013	34230156	chr15:33342611:TG:T	TG	0.0833333	0.0952166	0.0273824	0.0005065	0.0387339
ENSG00000120051	CFAP58	10	104353833	104455102	chr10:105438673:C:T	C	0.416667	0.139459	0.0403944	0.000555565	0.0413967
ENSG00000232725	ENSG00000232725	23	153735626	153766478	chrX:153750499:C:T	C	0.391026	0.15347	0.0446553	0.000588708	0.0414266
ENSG00000111906	HDDC2	6	125219962	125302078	chr6:125304434:C:T	C	0.160256	0.0994966	0.0290091	0.000603923	0.0414266
ENSG00000130508	PXDN	2	1631887	1744852	chr2:1743961:A:C	A	0.346154	0.0958353	0.0279703	0.000611805	0.0414266
ENSG00000114450	GNB4	3	179396088	179451476	chr3:179474373:G:A	G	0.294872	-0.126615	0.0369892	0.000619303	0.0414266
ENSG00000156966	B3GNT7	2	231395710	231401164	chr2:231379906:T:C	T	0.0641026	-0.372444	0.108916	0.000627244	0.0414266
ENSG00000245614	DDX11-AS1	12	31019434	31073847	chr12:31089465:T:C	T	0.403846	-0.148234	0.0435319	0.000661212	0.0426996
ENSG00000284879	ENSG00000284879	2	87455476	87767359	chr2:87049688:T:C	T	0.326923	0.107744	0.0318703	0.000723053	0.0456781
ENSG00000180481	GLIPR1L2	12	75391089	75432688	chr12:75390993:C:T	C	0.346154	-0.164324	0.0488725	0.000772941	0.0477908
ENSG00000231105	ECE1-AS1	1	21293290	21299874	chr1:21519280:T:C	T	0.230769	0.189524	0.0565049	0.000796174	0.0482017
ENSG00000168477	TNXB	6	32041153	32115334	chr6:32614736:C:G	C	0.448718	0.149252	0.0446155	0.000821985	0.0487488
ENSG00000012048	BRCA1	17	43044295	43170245	chr17:42879049:A:AT	A	0.025641	-0.315603	0.0945948	0.00084881	0.0493328
ENSG00000278829	ENSG00000278829	17	42272069	42275571	chr17:41661766:C:T	C	0.0384615	0.430806	0.129635	0.000889857	0.0503532
ENSG00000166946	CCNDBP1	15	43185328	43197177	chr15:44093862:A:G	A	0.0705128	0.149042	0.0448956	0.000901021	0.0503532
ENSG00000270021	ENSG00000270021	5	135399280	135401296	chr5:135408495:G:A	G	0.160256	-0.171728	0.0518301	0.000922059	0.0505567
ENSG00000160131	VMA21	23	151396515	151409364	chrX:151415247:C:T	C	0.0384615	-0.0978681	0.029671	0.00097224	0.0523209
ENSG00000258922	ENSG00000258922	15	92805770	92808567	chr15:92890706:T:G	T	0.269231	0.168145	0.0510695	0.000993135	0.0524736
ENSG00000178075	GRAMD1C	3	113828182	113947174	chr3:113838843:G:A	G	0.269231	-0.156611	0.0477064	0.00102778	0.0533347
ENSG00000198482	ZNF808	19	52527652	52564464	chr19:52527595:C:T	C	0.378205	-0.0723063	0.0220741	0.00105434	0.0536878
ENSG00000250021	ARPIN-AP3S2	15	89834308	89912882	chr15:90249274:C:G	C	0.487179	-0.162039	0.0495374	0.00107154	0.0536878
ENSG00000175643	RMI2	16	11249627	11381662	chr16:11260640:T:C	T	0.410256	0.139054	0.042634	0.00110792	0.0545699
ENSG00000166938	DIS3L	15	66293217	66333898	chr15:66293569:C:A	C	0.115385	-0.126999	0.0392108	0.00119996	0.0574165
ENSG00000169193	CCDC126	7	23597382	23644708	chr7:23733531:G:A	G	0.160256	-0.128563	0.0397087	0.00120523	0.0574165
ENSG00000167637	ZNF283	19	43827321	43852017	chr19:43822266:A:C	A	0.25641	-0.0809284	0.0250867	0.00125557	0.0588498
ENSG00000228506	ENSG00000228506	6	99424922	99432323	chr6:99430743:G:C	G	0.403846	-0.0799647	0.0248774	0.00130741	0.0602247
ENSG00000287315	ENSG00000287315	1	228357012	228368554	chr1:227988148:A:G	A	0.25641	-0.196763	0.0612926	0.00132635	0.0602247
ENSG00000185942	NKAIN3	8	62248591	63014000	chr8:61850546:G:A	G	0.141026	-0.183756	0.0573333	0.00135043	0.0603746
ENSG00000286812	ENSG00000286812	18	11758977	11786181	chr18:11695921:T:C	T	0.24359	0.172954	0.0541008	0.00138916	0.0608133
ENSG00000187231	SESTD1	2	179101678	179264832	chr2:179239528:C:T	C	0.442308	0.0561514	0.0175791	0.0014021	0.0608133
ENSG00000274180	NATD1	17	21238870	21253410	chr17:21252960:C:T	C	0.166667	0.10315	0.0323884	0.0014486	0.060942
ENSG00000099804	CDC34	19	531760	542092	chr19:539593:C:T	C	0.365385	-0.0605469	0.0190311	0.00146531	0.060942
ENSG00000267138	ENSG00000267138	19	3754620	3756659	chr19:3739675:A:G	A	0.429487	-0.158859	0.049941	0.00146798	0.060942
ENSG00000224031	TCEAL3-AS1	23	103626076	103626492	chrX:103080929:G:A	G	0.141026	0.159913	0.050445	0.00152419	0.0623845
ENSG00000111875	ASF1A	6	118894152	118909171	chr6:118759216:G:A	G	0.423077	-0.0637868	0.0201574	0.00155381	0.0627134
ENSG00000122591	FAM126A	7	22889371	23014130	chr7:22599199:T:C	T	0.487179	0.079184	0.0250658	0.00158288	0.062784
ENSG00000152078	TLCD4	1	95117355	95197607	chr1:95394387:C:T	C	0.25	0.157277	0.0498323	0.00159877	0.062784
ENSG00000237324	ENSG00000237324	1	74341579	74378802	chr1:74177275:C:T	C	0.282051	0.18572	0.0590585	0.00166268	0.0644234
ENSG00000048462	TNFRSF17	16	11965210	11968068	chr16:11038295:C:T	C	0.0897436	-0.370535	0.118256	0.00172835	0.0652474
ENSG00000174080	CTSF	11	66563464	66568879	chr11:66895260:G:A	G	0.442308	-0.112924	0.0360406	0.00172885	0.0652474
ENSG00000132970	WASF3	13	26557683	26688948	chr13:26577033:A:G	A	0.487179	-0.0961815	0.0307348	0.00175162	0.0652591
ENSG00000140961	OSGIN1	16	83931311	83966332	chr16:83949355:C:T	C	0.487179	0.17057	0.0545964	0.00178292	0.0655845
ENSG00000262580	ENSG00000262580	17	80200673	80205949	chr17:80213921:A:G	A	0.391026	0.10858	0.0348263	0.0018223	0.0661951
ENSG00000272342	LINC01115	2	739588	740164	chr2:733622:G:A	G	0.269231	0.194244	0.0625754	0.00190825	0.0684614
ENSG00000175575	PAAF1	11	73876699	73931114	chr11:73900304:G:C	G	0.0576923	0.137592	0.0446622	0.00206504	0.0723553
ENSG00000138035	PNPT1	2	55634061	55693863	chr2:55690469:A:G	A	0.397436	0.0471626	0.0153101	0.00206658	0.0723553
ENSG00000215472	RPL17-C18orf32	18	49481681	49492479	chr18:49499598:T:C	T	0.5	0.13827	0.0450034	0.00212314	0.0734506
ENSG00000158806	NPM2	8	22024125	22036897	chr8:22925120:A:C	A	0.121795	-0.242472	0.0790911	0.00217144	0.0735142
ENSG00000160282	FTCD	21	46136160	46155579	chr21:46186837:TTTTG:T	TTTTG	0.435897	0.201153	0.0656475	0.00218298	0.0735142
ENSG00000237410	NRXN2-AS1	11	64646399	64659681	chr11:64817487:T:C	T	0.217949	0.188386	0.0615299	0.00220087	0.0735142
ENSG00000188290	HES4	1	998962	1000172	chr1:1422612:C:T	C	0.0897436	-0.311378	0.101899	0.00224505	0.0741378
ENSG00000287104	ENSG00000287104	4	6985926	6987036	chr4:6924884:G:A	G	0.49359	0.116711	0.0382408	0.00227319	0.0742234
ENSG00000177465	ACOT4	14	73591873	73595766	chr14:73574410:A:G	A	0.147436	0.165393	0.0544528	0.00238657	0.0768083
ENSG00000152229	PSTPIP2	18	45983536	46072260	chr18:46126525:C:T	C	0.166667	-0.154495	0.0509084	0.00240726	0.0768083
ENSG00000196123	KIAA0895L	16	67175599	67184040	chr16:67349024:A:G	A	0.128205	-0.117473	0.0387737	0.0024479	0.0768083
ENSG00000135048	CEMIP2	9	71683366	71816690	chr9:71764822:TAAC:T	TAAC	0.435897	-0.115508	0.038141	0.00245808	0.0768083
ENSG00000274461	ENSG00000274461	10	120608580	120825317	chr10:121409644:TGA:T	TGA	0.0384615	-0.3763	0.124619	0.00253111	0.0782489
ENSG00000261386	ENSG00000261386	16	67549214	67563958	chr16:67907513:G:A	G	0.025641	0.362512	0.12089	0.00271146	0.0829421
ENSG00000144908	ALDH1L1	3	126103562	126197994	chr3:126226608:G:C	G	0.230769	0.218793	0.0735263	0.00292316	0.0884864
ENSG00000065413	ANKRD44	2	196967017	197311173	chr2:197305025:T:C	T	0.480769	0.0946438	0.0318649	0.00297644	0.0891704
ENSG00000130714	POMT1	9	131502789	131523806	chr9:131512891:T:C	T	0.185897	0.0576911	0.0194564	0.00302533	0.089463
ENSG00000162174	ASRGL1	11	62337448	62393412	chr11:62317199:AAAAC:A	AAAAC	0.141026	-0.125843	0.0425083	0.00307209	0.089463
ENSG00000143554	SLC27A3	1	153774354	153780157	chr1:153775743:C:T	C	0.115385	-0.211017	0.0712947	0.00307856	0.089463
ENSG00000231767	RPS27AP5	1	192716132	192716653	chr1:192718429:T:C	T	0.0576923	0.303746	0.103178	0.00324094	0.0932494
ENSG00000279765	ENSG00000279765	15	92883413	92927330	chr15:93587291:A:G	A	0.0705128	-0.270355	0.0920481	0.00331295	0.0943866
