## Supplemental Table 16 for "Wnt activity reveals context-specific genetic effects on gene regulation in neural progenitors"

### Sheet: A. Vehicle
CHROM	START	END	Feature	Haq_Index	Wnt_Index	Region	Response_caPeak
chr9	133997873	133999162	chr9_133999081-134000540	14	11977	HAQER
chr13	35762528	35763620	chr13_35763061-35764540	104	15464	HAQER
chr11	71786627	71788061	chr11_71786071-71788660	154	13788	HAQER	*
chr4	3955068	3956098	chr4_3954281-3956800	229	5187	HAQER
chr2	115160794	115162102	chr2_115160711-115163350	261	2746	HAQER
chr3	196558	197684	chr3_195401-199460	297	3618	HAQER
chr9	706724	707647	chr9_706511-707490	307	11080	HAQER
chr6	33085878	33086953	chr6_33086401-33086730	345	7750	HAQER	*
chr13	110954861	110955814	chr13_110954671-110956040	473	15858	HAQER
chr20	727899	728957	chr20_727961-729050	547	20333	HAQER
chr6	710677	711485	chr6_710581-711650	639	7386	HAQER
chr16	15155639	15156444	chr16_15153411-15155680	681	17615	HAQER
chr9	2622405	2623070	chr9_2620341-2624060	864	11097	HAQER
chr12	132189320	132190337	chr12_132188761-132190510	898	15283	HAQER
chr8	12014785	12015632	chr8_12014531-12015700	994	10064	HAQER
chr12	103327	104123	chr12_101891-103690	1030	14348	HAQER
chr12	6943669	6944281	chr12_6941311-6945440	1032	14430	HAQER
chr8	1824801	1825399	chr8_1823141-1824810	1137	9909	HAQER
chr10	3135370	3136042	chr10_3135421-3135580	1169	12070	HAQER
chr10	133423884	133424469	chr10_133422971-133425120	1178	13160	HAQER
chr12	453034	453555	chr12_453401-453840	1377	14354	HAQER
chr2	88016057	88016706	chr2_88015761-88018780	1463	2579	HAQER
chr2	113198884	113199493	chr2_113198521-113199590	1467	2732	HAQER
chr1	3173190	3173325	chr1_3172631-3174100	2	36	HAR
chr1	37988967	37989323	chr1_37989051-37990740	18	443	HAR
chr1	48499475	48499878	chr1_48497531-48501260	26	555	HAR
chr1	53327874	53327912	chr1_53325621-53328900	31	579	HAR
chr1	63087861	63088118	chr1_63087731-63088610	47	677	HAR
chr1	101024897	101025065	chr1_101024791-101026670	97	905	HAR
chr1	164381001	164381258	chr1_164380961-164381100	127	1154	HAR
chr1	210262673	210262903	chr1_210262161-210262970	155	1487	HAR
chr10	35949492	35950111	chr10_35949291-35950950	219	12402	HAR
chr10	105122130	105122185	chr10_105121851-105122200	251	12911	HAR
chr11	508178	508761	chr11_505811-508300	283	13177	HAR
chr11	8357103	8357324	chr11_8356491-8358190	288	13283	HAR
chr11	33906702	33907194	chr11_33906831-33907270	310	13505	HAR
chr11	111081041	111081359	chr11_111080771-111081630	355	14052	HAR
chr11	117462498	117462867	chr11_117462771-117462980	372	14115	HAR
chr11	131813973	131814398	chr11_131813891-131814900	391	14303	HAR
chr12	3137708	3137874	chr12_3137211-3138340	400	14389	HAR
chr12	73277921	73278131	chr12_73278001-73278340	451	14836	HAR
chr13	76489238	76489541	chr13_76488821-76489910	550	15662	HAR
chr14	22520356	22520568	chr14_22520131-22520580	609	15949	HAR
chr14	24007062	24007204	chr14_24006191-24007640	611	15970	HAR
chr15	66237793	66238015	chr15_66237591-66237960	786	16999	HAR
chr15	71596927	71597188	chr15_71596811-71596970	794	17048	HAR
chr15	78671711	78672041	chr15_78671431-78673730	800	17131	HAR
chr16	9422783	9422856	chr16_9422631-9423090	852	17529	HAR
chr16	63981488	63981876	chr16_63980761-63982880	893	17849	HAR
chr16	64313103	64313234	chr16_64312811-64313350	894	17850	HAR
chr16	79022426	79022704	chr16_79022421-79023540	925	18005	HAR
chr17	51639046	51639320	chr17_51638691-51640330	973	18746	HAR
chr17	68206139	68206241	chr17_68204761-68207810	992	18883	HAR
chr17	79951064	79951232	chr17_79948211-79953190	1003	19039	HAR
chr18	26335479	26336460	chr18_26334971-26336410	1020	19296	HAR
chr2	11391805	11391826	chr2_11391211-11392450	1138	1976	HAR
chr2	31075608	31075652	chr2_31075151-31076050	1169	2176	HAR
chr2	33704966	33705282	chr2_33703901-33705480	1170	2194	HAR	*
chr2	113235372	113235663	chr2_113235371-113235950	1245	2733	HAR
chr2	132589320	132589516	chr2_132588741-132589890	1262	2889	HAR
chr2	170823007	170823211	chr2_170812491-170831630	1320	3066	HAR
chr2	186534455	186534590	chr2_186533231-186534460	1349	3160	HAR
chr20	728331	728421	chr20_727961-729050	1419	20333	HAR
chr20	8652659	8652881	chr20_8652771-8653130	1430	20427	HAR
chr20	61629530	61629636	chr20_61628031-61630530	1475	20879	HAR
chr22	42318257	42318359	chr22_42316761-42318850	1517	21530	HAR
chr3	69579486	69579509	chr3_69579401-69580170	1602	4222	HAR
chr3	120644977	120645426	chr3_120645201-120645700	1678	4483	HAR
chr4	57504909	57505113	chr4_57503861-57505390	1794	5577	HAR
chr4	145482002	145482018	chr4_145480481-145485220	1869	5905	HAR
chr4	153487843	153487956	chr4_153486101-153489710	1876	5954	HAR
chr4	156770986	156771146	chr4_156770121-156772870	1879	5986	HAR
chr4	177351744	177352222	chr4_177351511-177352350	1898	6066	HAR
chr4	181688566	181688689	chr4_181688621-181688730	1911	6079	HAR
chr4	182752319	182752542	chr4_182752191-182752800	1917	6085	HAR
chr5	38641059	38641314	chr5_38640651-38643210	1954	6412	HAR
chr5	80069507	80069653	chr5_80069371-80070880	1978	6593	HAR
chr5	107376801	107377349	chr5_107376631-107377670	2006	6715	HAR
chr5	126924602	126924809	chr5_126924251-126925290	2034	6880	HAR
chr5	154260748	154260803	chr5_154260131-154260950	2053	7119	HAR
chr6	149236627	149237017	chr6_149236181-149237310	2239	8355	HAR
chr7	2166288	2166528	chr7_2166111-2166980	2252	8669	HAR
chr7	13834863	13834881	chr7_13834101-13836010	2266	8820	HAR	*
chr7	22007772	22007926	chr7_22007431-22008820	2281	8874	HAR
chr7	26420508	26420599	chr7_26420581-26421070	2289	8941	HAR
chr7	27940705	27941148	chr7_27940111-27942190	2296	8953	HAR
chr7	39033283	39033885	chr7_39033731-39034820	2307	9069	HAR
chr7	68358424	68358545	chr7_68358021-68359060	2322	9267	HAR
chr7	128532257	128532442	chr7_128529761-128533120	2372	9607	HAR
chr7	148173396	148173905	chr7_148172891-148174020	2392	9754	HAR
chr8	20819307	20819538	chr8_20818691-20820580	2414	10185	HAR
chr9	2621394	2621609	chr9_2620341-2624060	2524	11097	HAR
chr9	8532063	8532343	chr9_8531641-8533240	2539	11163	HAR
chr9	26210533	26210898	chr9_26210391-26210800	2592	11258	HAR
chr9	126364099	126364115	chr9_126363851-126364530	2661	11849	HAR

### Sheet: B. WNT3A
CHROM	START	END	Feature	Haq_Index	Wnt_Index	Region
chr9	133997873	133999162	chr9_133999081-134000540	14	14663	HAQER
chr15	85896716	85897833	chr15_85897551-85898570	52	21146	HAQER
chr13	35762528	35763620	chr13_35763061-35764540	104	18962	HAQER
chr11	71786627	71788061	chr11_71786071-71788660	154	16884	HAQER
chr17	83103078	83104013	chr17_83103271-83103940	156	23471	HAQER
chr4	3955068	3956098	chr4_3954281-3956800	229	6362	HAQER
chr2	115160794	115162102	chr2_115160711-115163350	261	3437	HAQER
chr3	196558	197684	chr3_195401-199460	297	4469	HAQER
chr9	706724	707647	chr9_706511-707490	307	13560	HAQER
chr6	33085878	33086953	chr6_33086401-33086730	345	9563	HAQER
chr13	110954861	110955814	chr13_110954671-110956040	473	19471	HAQER
chr20	727899	728957	chr20_727961-729050	547	25059	HAQER
chr6	710677	711485	chr6_710581-711650	639	9119	HAQER
chr16	15155639	15156444	chr16_15153411-15155680	681	21608	HAQER
chr2	114662011	114662836	chr2_114661941-114662650	710	3436	HAQER
chr9	2622405	2623070	chr9_2620341-2624060	864	13581	HAQER
chr12	132189320	132190337	chr12_132188761-132190510	898	18750	HAQER
chr8	12014785	12015632	chr8_12014531-12015700	994	12353	HAQER
chr8	23164102	23164688	chr8_23162881-23164300	995	12516	HAQER
chr9	113059186	113059827	chr9_113059701-113060320	1002	14354	HAQER
chr12	103327	104123	chr12_101891-103690	1030	17574	HAQER
chr1	11907916	11908584	chr1_11907251-11910370	1069	202	HAQER
chr20	1777021	1777638	chr20_1776411-1777880	1079	25074	HAQER
chr8	1824801	1825399	chr8_1823141-1824810	1137	12178	HAQER
chr10	3135370	3136042	chr10_3135421-3135580	1169	14776	HAQER
chr10	133423884	133424469	chr10_133422971-133425120	1178	16102	HAQER
chr12	124438771	124439391	chr12_124437221-124438920	1191	18622	HAQER
chr2	208176570	208177238	chr2_208175041-208176570	1284	4054	HAQER
chr12	453034	453555	chr12_453401-453840	1377	17584	HAQER
chr2	88016057	88016706	chr2_88015761-88018780	1463	3228	HAQER
chr2	113198884	113199493	chr2_113198521-113199590	1467	3420	HAQER
chr1	3173190	3173325	chr1_3172631-3174100	2	50	HAR
chr1	37988967	37989323	chr1_37989051-37990740	18	569	HAR
chr1	48499475	48499878	chr1_48497531-48501260	26	692	HAR
chr1	53327874	53327912	chr1_53325621-53328900	31	723	HAR
chr1	87369780	87370173	chr1_87370071-87371070	78	1029	HAR
chr1	101024897	101025065	chr1_101024791-101026670	97	1138	HAR
chr1	116311856	116312061	chr1_116311141-116313430	106	1262	HAR
chr1	164381001	164381258	chr1_164380961-164381100	127	1452	HAR
chr1	210262673	210262903	chr1_210262161-210262970	155	1872	HAR
chr10	35949492	35950111	chr10_35949291-35950950	219	15197	HAR
chr10	105122130	105122185	chr10_105121851-105122200	251	15781	HAR
chr11	508178	508761	chr11_505811-508300	283	16119	HAR
chr11	8357103	8357324	chr11_8356491-8358190	288	16250	HAR
chr11	35623166	35623446	chr11_35623001-35624600	314	16577	HAR
chr11	111081041	111081359	chr11_111080771-111081630	355	17204	HAR
chr11	132078581	132078953	chr11_132078241-132078920	393	17518	HAR
chr12	73277921	73278131	chr12_73278001-73278340	451	18182	HAR
chr13	52925863	52926199	chr13_52924471-52926420	507	19129	HAR
chr13	76489238	76489541	chr13_76488821-76489910	550	19210	HAR
chr14	22520356	22520568	chr14_22520131-22520580	609	19567	HAR
chr14	24007062	24007204	chr14_24006191-24007640	611	19595	HAR
chr14	33027135	33027389	chr14_33026401-33027920	631	19664	HAR
chr14	92297894	92298170	chr14_92297861-92298400	715	20254	HAR
chr15	35757230	35757760	chr15_35757211-35757710	746	20594	HAR
chr15	66237793	66238015	chr15_66237591-66237960	786	20873	HAR
chr15	71596927	71597188	chr15_71596811-71596970	794	20944	HAR
chr15	78671711	78672041	chr15_78671431-78673730	800	21042	HAR
chr15	90401088	90401112	chr15_90400421-90403010	808	21214	HAR
chr16	9422783	9422856	chr16_9422631-9423090	852	21508	HAR
chr16	63981488	63981876	chr16_63980761-63982880	893	21911	HAR
chr16	64313103	64313234	chr16_64312811-64313350	894	21912	HAR
chr16	79022426	79022704	chr16_79022421-79023540	925	22088	HAR
chr16	80121587	80122116	chr16_80122071-80122500	932	22107	HAR
chr17	65438982	65439366	chr17_65438351-65439750	988	23123	HAR
chr17	68206139	68206241	chr17_68204761-68207810	992	23181	HAR
chr17	79951064	79951232	chr17_79948211-79953190	1003	23388	HAR
chr18	32771331	32771440	chr18_32770751-32773560	1027	23748	HAR
chr18	49566582	49566611	chr18_49560461-49567000	1069	23874	HAR
chr18	73549268	73549315	chr18_73549171-73549570	1096	24069	HAR
chr2	21252344	21252905	chr2_21250861-21252500	1146	2614	HAR
chr2	31075608	31075652	chr2_31075151-31076050	1169	2733	HAR
chr2	33704966	33705282	chr2_33703901-33705480	1170	2755	HAR
chr2	113235372	113235663	chr2_113235371-113235950	1245	3421	HAR
chr2	132589320	132589516	chr2_132588741-132589890	1262	3586	HAR
chr2	170823007	170823211	chr2_170812491-170831630	1320	3810	HAR
chr2	186534455	186534590	chr2_186533231-186534460	1349	3924	HAR
chr2	191918493	191918528	chr2_191917691-191919040	1354	3960	HAR
chr20	728331	728421	chr20_727961-729050	1419	25059	HAR
chr20	61629530	61629636	chr20_61628031-61630530	1475	25729	HAR
chr21	16456423	16456503	chr21_16454221-16456780	1485	25823	HAR
chr3	69579486	69579509	chr3_69579401-69580170	1602	5191	HAR
chr3	120644977	120645426	chr3_120645201-120645700	1678	5495	HAR
chr3	186239307	186239557	chr3_186239151-186239780	1732	6107	HAR
chr3	193788781	193788983	chr3_193787721-193789260	1740	6167	HAR
chr4	34718971	34719346	chr4_34718131-34719160	1773	6688	HAR
chr4	57504909	57505113	chr4_57503861-57505390	1794	6861	HAR
chr4	153487843	153487956	chr4_153486101-153489710	1876	7324	HAR
chr4	156770986	156771146	chr4_156770121-156772870	1879	7361	HAR
chr4	158164935	158165157	chr4_158163981-158165220	1880	7369	HAR
chr4	177351744	177352222	chr4_177351511-177352350	1898	7452	HAR
chr4	182752319	182752542	chr4_182752191-182752800	1917	7480	HAR
chr5	38641059	38641314	chr5_38640651-38643210	1954	7897	HAR
chr5	80069507	80069653	chr5_80069371-80070880	1978	8152	HAR
chr5	103298299	103298616	chr5_103298101-103299110	2001	8280	HAR
chr5	118565423	118565772	chr5_118564941-118565800	2017	8407	HAR
chr5	123157556	123158064	chr5_123156521-123158460	2024	8442	HAR
chr5	126924602	126924809	chr5_126924251-126925290	2034	8502	HAR
chr5	139147458	139147756	chr5_139147151-139149000	2042	8610	HAR
chr5	154260748	154260803	chr5_154260131-154260950	2053	8796	HAR
chr5	159208020	159208321	chr5_159205671-159210420	2063	8834	HAR
chr6	9515927	9516173	chr6_9515761-9516470	2108	9245	HAR
chr6	90787714	90787991	chr6_90786941-90788470	2171	9944	HAR
chr6	133436879	133436901	chr6_133436461-133437160	2223	10208	HAR
chr6	149236627	149237017	chr6_149236181-149237310	2239	10311	HAR
chr7	2166288	2166528	chr7_2166111-2166980	2252	10690	HAR
chr7	13834863	13834881	chr7_13834101-13836010	2266	10856	HAR
chr7	22007772	22007926	chr7_22007431-22008820	2281	10929	HAR
chr7	26420508	26420599	chr7_26420581-26421070	2289	11001	HAR
chr7	27940705	27941148	chr7_27940111-27942190	2296	11018	HAR
chr7	68336546	68336811	chr7_68336811-68337190	2321	11392	HAR
chr7	128532257	128532442	chr7_128529761-128533120	2372	11804	HAR
chr7	148173396	148173905	chr7_148172891-148174020	2392	11979	HAR
chr8	20819307	20819538	chr8_20818691-20820580	2414	12485	HAR
chr8	28308297	28308449	chr8_28308161-28309250	2418	12600	HAR
chr9	2621394	2621609	chr9_2620341-2624060	2524	13581	HAR
chr9	8532063	8532343	chr9_8531641-8533240	2539	13667	HAR
chr9	18448144	18448382	chr9_18447271-18448310	2573	13733	HAR
chr9	26210533	26210898	chr9_26210391-26210800	2592	13774	HAR

### Sheet: C. CHIR
CHROM	START	END	Feature	Haq_Index	Wnt_Index	Region	Response_caPeak
chr9	133997873	133999162	chr9_133999081-134000540	14	14821	HAQER
chr20	63101501	63103173	chr20_63101761-63102670	35	25851	HAQER
chr6	3254000	3255211	chr6_3254191-3254360	110	9201	HAQER
chr11	71786627	71788061	chr11_71786071-71788660	154	17049	HAQER	*
chr3	308496	309594	chr3_308801-309090	202	4421	HAQER
chr4	3955068	3956098	chr4_3954281-3956800	229	6338	HAQER
chr2	115160794	115162102	chr2_115160711-115163350	261	3346	HAQER
chr3	196558	197684	chr3_195401-199460	297	4418	HAQER
chr9	706724	707647	chr9_706511-707490	307	13694	HAQER
chr6	33085878	33086953	chr6_33086401-33086730	345	9601	HAQER	*
chr13	110954861	110955814	chr13_110954671-110956040	473	19669	HAQER
chr20	727899	728957	chr20_727961-729050	547	25153	HAQER
chr2	27210246	27211199	chr2_27211161-27213360	551	2604	HAQER
chr6	710677	711485	chr6_710581-711650	639	9159	HAQER
chr16	15155639	15156444	chr16_15153411-15155680	681	21825	HAQER
chr9	2622405	2623070	chr9_2620341-2624060	864	13713	HAQER
chr12	132189320	132190337	chr12_132188761-132190510	898	18943	HAQER
chr8	12014785	12015632	chr8_12014531-12015700	994	12448	HAQER
chr12	103327	104123	chr12_101891-103690	1030	17766	HAQER
chr12	6943669	6944281	chr12_6941311-6945440	1032	17860	HAQER
chr1	11907916	11908584	chr1_11907251-11910370	1069	191	HAQER
chr20	1777021	1777638	chr20_1776411-1777880	1079	25172	HAQER
chr8	1824801	1825399	chr8_1823141-1824810	1137	12263	HAQER
chr10	3135370	3136042	chr10_3135421-3135580	1169	14941	HAQER
chr10	133423884	133424469	chr10_133422971-133425120	1178	16276	HAQER
chr12	124438771	124439391	chr12_124437221-124438920	1191	18819	HAQER
chr21	33895221	33895925	chr21_33894311-33895410	1262	26018	HAQER
chr2	208176570	208177238	chr2_208175041-208176570	1284	3999	HAQER
chr12	453034	453555	chr12_453401-453840	1377	17775	HAQER
chr2	88016057	88016706	chr2_88015761-88018780	1463	3151	HAQER
chr2	113198884	113199493	chr2_113198521-113199590	1467	3333	HAQER
chr1	3173190	3173325	chr1_3172631-3174100	2	52	HAR
chr1	37988967	37989323	chr1_37989051-37990740	18	539	HAR
chr1	44019475	44019732	chr1_44019031-44021050	21	614	HAR
chr1	48499475	48499878	chr1_48497531-48501260	26	658	HAR
chr1	53327874	53327912	chr1_53325621-53328900	31	686	HAR
chr1	87369780	87370173	chr1_87370071-87371070	78	1004	HAR
chr1	164381001	164381258	chr1_164380961-164381100	127	1434	HAR
chr1	210262673	210262903	chr1_210262161-210262970	155	1861	HAR
chr10	35949492	35950111	chr10_35949291-35950950	219	15338	HAR
chr10	105122130	105122185	chr10_105121851-105122200	251	15958	HAR
chr11	508178	508761	chr11_505811-508300	283	16292	HAR
chr11	8357103	8357324	chr11_8356491-8358190	288	16428	HAR
chr11	33906702	33907194	chr11_33906831-33907270	310	16697	HAR
chr11	111081041	111081359	chr11_111080771-111081630	355	17399	HAR
chr11	114229042	114229471	chr11_114228371-114229870	360	17440	HAR	*
chr11	117462498	117462867	chr11_117462771-117462980	372	17485	HAR
chr11	118925625	118925657	chr11_118924121-118926670	373	17513	HAR
chr11	131813973	131814398	chr11_131813891-131814900	391	17712	HAR
chr11	132078581	132078953	chr11_132078241-132078920	393	17716	HAR
chr12	73277921	73278131	chr12_73278001-73278340	451	18396	HAR
chr13	52925863	52926199	chr13_52924471-52926420	507	19317	HAR
chr13	76489238	76489541	chr13_76488821-76489910	550	19406	HAR
chr13	94947515	94947693	chr13_94947441-94948910	571	19494	HAR
chr13	94947886	94948541	chr13_94947441-94948910	572	19494	HAR
chr13	104144174	104144430	chr13_104143901-104144560	593	19578	HAR
chr14	22520356	22520568	chr14_22520131-22520580	609	19777	HAR
chr14	24007062	24007204	chr14_24006191-24007640	611	19808	HAR
chr14	33349939	33350254	chr14_33349721-33351210	637	19878	HAR
chr14	79293830	79294063	chr14_79293531-79293980	694	20349	HAR
chr15	35757230	35757760	chr15_35757211-35757710	746	20781	HAR
chr15	66237793	66238015	chr15_66237591-66237960	786	21077	HAR
chr15	71596927	71597188	chr15_71596811-71596970	794	21154	HAR
chr15	78671711	78672041	chr15_78671431-78673730	800	21254	HAR
chr15	90401088	90401112	chr15_90400421-90403010	808	21434	HAR
chr16	63981488	63981876	chr16_63980761-63982880	893	22113	HAR
chr16	79022426	79022704	chr16_79022421-79023540	925	22288	HAR
chr17	68206139	68206241	chr17_68204761-68207810	992	23361	HAR
chr17	79951064	79951232	chr17_79948211-79953190	1003	23545	HAR
chr18	26335479	26336460	chr18_26334971-26336410	1020	23852	HAR
chr18	73549268	73549315	chr18_73549171-73549570	1096	24217	HAR
chr2	31075608	31075652	chr2_31075151-31076050	1169	2672	HAR
chr2	33704966	33705282	chr2_33703901-33705480	1170	2695	HAR	*
chr2	113235372	113235663	chr2_113235371-113235950	1245	3335	HAR
chr2	132589320	132589516	chr2_132588741-132589890	1262	3504	HAR
chr2	186534455	186534590	chr2_186533231-186534460	1349	3856	HAR
chr2	212192720	212193128	chr2_212192771-212193350	1386	4024	HAR
chr2	216636797	216636900	chr2_216632391-216638080	1395	4055	HAR
chr20	728331	728421	chr20_727961-729050	1419	25153	HAR
chr20	8652659	8652881	chr20_8652771-8653130	1430	25276	HAR
chr20	44831354	44831573	chr20_44831311-44831680	1466	25574	HAR
chr20	61629530	61629636	chr20_61628031-61630530	1475	25804	HAR
chr20	63102094	63102278	chr20_63101761-63102670	1478	25851	HAR
chr22	42318257	42318359	chr22_42316761-42318850	1517	26581	HAR
chr3	120644977	120645426	chr3_120645201-120645700	1678	5479	HAR
chr3	193788781	193788983	chr3_193787721-193789260	1740	6153	HAR	*
chr4	34718971	34719346	chr4_34718131-34719160	1773	6660	HAR
chr4	57504909	57505113	chr4_57503861-57505390	1794	6831	HAR
chr4	123396827	123396841	chr4_123396261-123403470	1852	7162	HAR	*
chr4	145482002	145482018	chr4_145480481-145485220	1869	7267	HAR
chr4	156770986	156771146	chr4_156770121-156772870	1879	7357	HAR
chr4	181688566	181688689	chr4_181688621-181688730	1911	7482	HAR
chr5	38641059	38641314	chr5_38640651-38643210	1954	7925	HAR
chr5	80069507	80069653	chr5_80069371-80070880	1978	8164	HAR
chr5	103298299	103298616	chr5_103298101-103299110	2001	8301	HAR
chr5	107376801	107377349	chr5_107376631-107377670	2006	8322	HAR
chr5	118565423	118565772	chr5_118564941-118565800	2017	8445	HAR
chr5	154260748	154260803	chr5_154260131-154260950	2053	8832	HAR
chr5	159208020	159208321	chr5_159205671-159210420	2063	8870	HAR
chr6	90787714	90787991	chr6_90786941-90788470	2171	9973	HAR
chr6	91088050	91088118	chr6_91087471-91089220	2172	9977	HAR
chr6	149236627	149237017	chr6_149236181-149237310	2239	10359	HAR
chr7	2166288	2166528	chr7_2166111-2166980	2252	10743	HAR
chr7	7772365	7772909	chr7_7772171-7773260	2255	10873	HAR
chr7	13834863	13834881	chr7_13834101-13836010	2266	10922	HAR	*
chr7	22007772	22007926	chr7_22007431-22008820	2281	10991	HAR
chr7	26420508	26420599	chr7_26420581-26421070	2289	11068	HAR
chr7	27634958	27634991	chr7_27634461-27636860	2295	11080	HAR
chr7	27940705	27941148	chr7_27940111-27942190	2296	11084	HAR
chr7	39033283	39033885	chr7_39033731-39034820	2307	11232	HAR
chr7	68336546	68336811	chr7_68336811-68337190	2321	11451	HAR
chr7	68358424	68358545	chr7_68358021-68359060	2322	11452	HAR
chr7	128532257	128532442	chr7_128529761-128533120	2372	11888	HAR
chr8	20819307	20819538	chr8_20818691-20820580	2414	12587	HAR
chr8	28308297	28308449	chr8_28308161-28309250	2418	12701	HAR
chr9	2621394	2621609	chr9_2620341-2624060	2524	13713	HAR
chr9	8532063	8532343	chr9_8531641-8533240	2539	13799	HAR
chr9	16626843	16627184	chr9_16625731-16628660	2566	13859	HAR
chr9	16708805	16709053	chr9_16708301-16711920	2569	13860	HAR	*
chr9	26210533	26210898	chr9_26210391-26210800	2592	13918	HAR
chr9	126364099	126364115	chr9_126363851-126364530	2661	14661	HAR
chrX	24982030	24982591	chrX_24982111-24982850	2674	26845	HAR
